# Identification and Regulation of a Hepatic Lipogenic Metabolon

**DOI:** 10.64898/2025.12.30.696908

**Authors:** Xiaotong Zhu, William B. McKean, Tam Tran, Xiaorong Fu, Jay D. Horton, Chai-Wan Kim

## Abstract

De novo lipogenesis (DNL) plays a key role in the excessive fat accumulation present in Metabolic Dysfunction-Associated Steatotic Liver Disease (MASLD). Most mechanistic studies and experimental strategies for improving hepatic steatosis in MASLD have focused on the transcriptional regulation of enzymes involved in DNL and triglyceride (TG) synthesis. Here, we provide evidence for a post-translational mechanism that enhances fatty acid (FA) and TG synthesis through the assembly of a multi-protein lipogenic metabolon in liver. Under anabolic conditions, acetyl-CoA carboxylase 1 (ACC1) interacts with additional key enzymes in the DNL and TG synthesis pathway. Immunofluorescence and electron microscopy reveal that this lipogenic metabolon localizes around lipid droplets (LDs) and in proximity to mitochondria and LD interfaces in the anabolic state. The formation of the lipogenic metabolon facilitates the efficient transfer of FA synthesis intermediates to enhance lipogenic flux. These findings uncover a new nutrient-responsive, post-translational regulatory mechanism for hepatic lipogenesis and highlight the lipogenic metabolon as a potential therapeutic target for metabolic liver diseases.
