## Supplemental Table 1 for "Identification and Regulation of a Hepatic Lipogenic Metabolon"

### Sheet: supplemental table 1
Supplemental Table 1
Enzyme Pair	Pearson’s R (no threshold)	Pearson’s R (below threshold)	Pearson’s R (above threshold, reported in main text)	M1 (non-thresholded)	M2 (non-thresholded)	tM1 (thresholded)	tM2 (thresholded)	Costes P-value	Ratio of random Pearson ≥ actual Pearson	Shuffled mean Pearson’s R	Shuffled SD
ACC1–MIG12	0.61	–0.01	0.52	1	0.998	0.849	0.898	1	0	–0.00	0.02
S14–MIG12	0.64	–0.02	0.52	1	1	0.713	0.826	1	0	–0.06	0.02
S14–ACC1	0.8	–0.02	0.73	0.989	0.992	0.919	0.915	1	0	–0.02	0.02
Supplementary Table 1. Pearson’s and Manders’ colocalization coefficients together with Costes significance statistics for ACC1–MIG12, S14–MIG12, and S14–ACC1.
Pearson’s correlation coefficients are shown without thresholding, for pixels below the Costes threshold, and for pixels above the Costes threshold (values reported in the main text). Manders’ coefficients (M1, M2) represent the fraction of total signal from each channel overlapping with the other, whereas thresholded Manders’ coefficients (tM1, tM2) quantify overlap after background removal. Cos…
