## Supplemental Table 2 for "Identification and Regulation of a Hepatic Lipogenic Metabolon"

### Sheet: supplemental table 2
Supplemental Table 2
Enzyme Pair	Pearson’s R (no threshold)	Pearson’s R (below threshold)	Pearson’s R (above threshold, reported in main text)	M1 (non-thresholded)	M2 (non-thresholded)	tM1 (thresholded)	tM2 (thresholded)	Costes P-value	Ratio of random Pearson ≥ actual Pearson	Shuffled mean Pearson’s R	Shuffled SD
ACC1 – FAS	0.86	0.78	0.55	1	1	0.556	0.486	1	0	–0.04	0.02
ACC1 – ACL	0.87	0.39	0.83	1	1	0.901	0.867	1	0	–0.00	0.01
ACC1 – GPAM	0.64	0.19	0.51	1	1	0.869	0.893	1	0	–0.02	0.02
ACC1 – ACSS2	0.59	–0.00	0.46	1	1	0.769	0.728	1	0	0	0.02
ACC1 – PEPCK	0.4	–0.00	0.11	1	1	0.619	0.703	1	0	–0.01	0.02
Supplemental Table 2. Quantitative co-localization analysis of ACC1 with cytosolic lipogenic enzymes in primary hepatocytes.
Co-localization between ACC1 and the indicated enzymes (FAS, ACL, GPAM, ACSS2, and PEPCK) was quantified using Coloc2 in Fiji. Pearson’s correlation coefficients (no threshold, below threshold, and above the Costes threshold), Manders coefficients (M1/M2 and thresholded tM1/tM2), and Costes significance test values are reported. All analyses were performed in LD-enriched regions selected as in Fi…
